# The environmental stress response controls the biophysical properties of the cytoplasm and is critical for survival in quiescence

**DOI:** 10.1101/2025.09.30.679535

**Authors:** Lorena Kronig, Carmen A. Weber, Pablo Aurelio Gómez-García, Jonas S. Fischer, Christian Doerig, Agnès Michel, Paolo Ronchi, Sarah Khawaja, Paola Picotti, Benoît Kornmann, Karsten Weis

**Affiliations:** Department of Biology, Institute of Biochemistry, ETH Zurich, Zurich, Switzerland; Bringing Materials to Life Initiative, ETH Zurich, Zurich, Switzerland; Department of Biology, Institute of Molecular Systems Biology, ETH Zurich, Zurich, Switzerland; Department of Biochemistry, University of Oxford, Oxford OX1 3QU, UK; EMBL EM Core Facility, European Molecular Biology Laboratory (EMBL), Heidelberg, Germany

**Author notes:** These authors contributed equally (Lorena Kronig, Carmen A. Weber).

## Abstract

All organisms have evolved survival strategies to cope with changes in environmental conditions. Nutrient deprivation, one of the most frequently encountered stresses in nature, causes haploid budding yeast to enter a reversible state of non-proliferation known as quiescence, which entails extensive remodeling of gene expression, metabolism and the cellular biophysical properties. Yeast cells can adapt to and survive long periods of time in glucose starvation-induced quiescence, provided they are able to respire in the early stages of glucose withdrawal. When respiration is blocked during glucose withdrawal, cells prematurely age and exhibit markedly reduced survival and cytoplasmic diffusion. We find here that respiration is required to induce a quiescence-related gene expression program. Induction of this program prior to withdrawing glucose in respiration-inhibited cells bypasses the need for respiration and rescues survival and biophysical properties to levels seen in glucose-starved but respiration-competent cells. This rescue effect relies on proteomic adaptation, which partially occurs through inactivation of Ras/PKA signaling and activation of the environmental stress response via the transcription factors Msn2/4. This signaling cascade triggers the expression of stress response genes and modulates the cytoplasmic diffusion state of cells, ensuring long-term survival in quiescence even in the absence of respiration. Our results highlight the importance of stress adaptation in quiescence and aging, integrating gene expression control and modulation of cytoplasmic properties to maintain cell fitness.
