## Supplemental Tables S1-S3 for "The environmental stress response controls the biophysical properties of the cytoplasm and is critical for survival in quiescence"

### Sheet: Table S1 Strains
Strain	Background	Mating type	Genotype	Source	Used in Figure(s)
KWY165	W303	A	his3-11,15 ura3-1 leu2-3 trp1-1 ade2-1	Joyner et al., 2016	1B, 1C, 2A, 2B, 3A, 3D-G, S3A-C, 4E, S4A-C
KWY8913	W303	A	his3-11,15 ura3-1 leu2-3 trp1-1 ade2-1 LEU2::pINO4-PfV-GS-Sapphire	This Study	1D, 1E, 1G, 1H, 2C-H, S2A-C, 3B, 4F-H
KWY8358	W303	A	his3-11,15 ura3-1 leu2-3 trp1-1 ade2-1 cbp2Δ::KanMX6	This Study	S1A
KWY10374	W303	A	his3-11,15 ura3-1 leu2-3 trp1-1 ade2-1 ras2Δ::KanMx	This Study	4C
KWY11341	W303	A	his3-11,15 ura3-1 leu2-3 trp1-1 can1-100, GAL, psi+, ADE2, tpk1(M1646):NatNT2, tpk2(M1476):hphNT1, tpk3(M1656):His	Gabriel Neurohr Lab, unpublished	4C, S4C
KWY9671	W303	A	his3-11,15 ura3-1 leu2-3 trp1-1 ade2-1 msn2Δ::HYG msn4Δ::KAN	This Study	4D
KWY8803	W303	A	his3-11,15 ura3-1 leu2-3 ade2-1 rim15Δ::TRP	This Study	4D
KWY10372	W303	A	his3-11,15 ura3-1 leu2-3 trp1-1 ade2-1 gpr1Δ::KanMx	This Study	S4A
KWY10368	W303	A	his3-11,15 ura3-1 leu2-3 trp1-1 ade2-1 gpa2Δ::KanMx	This Study	S4A
KWY11654	W303	alpha	his3-11,15 ura3-1 leu2-3 trp1-1 can1-100, GAL, psi+, ADE2 tpk1(M1646) tpk2(M1476) tpk3(M1656) msn2::TRP1 msn4::KAN	Gabriel Neurohr Lab, unpublished	S4C
KWY9893	W303	A	his3-11,15 ura3-1 leu2-3 trp1-1 ade2-1 [pKW349(pRS315-LEU2)]	This Study	S4B
KWY9473	W303	A	his3-11,15 ura3-1 leu2-3 trp1-1 ade2-1 TRP1::YIPlac-Gal4BD-ER_BD-VP16-NatMX [pKW4837(YCpIF2-pGAL1-GST-RIM15(S709A/S1094A/S1416A/S1463A/S1621A)::LEU2)]	This Study	S4B
KWY10404	W303	A	his3-11,15 ura3-1 leu2-3 trp1-1 ade2-1 LEU2::pINO4-PfV-GS-Sapphire(PKW4635) ras2Δ::KAN	This Study	4F-H
KWY9678	W303	A	his3-11,15 ura3-1 leu2-3 trp1-1 ade2-1 LEU2::pINO4-PfV-GS-Sapphire(PKW4635) msn4Δ::KAN msn2Δ::HYG	This Study	4F-H

### Sheet: Table S2 Plasmids
Name	Description	Used to generate	Reference
pKW4635	pRS305 pINO4 PfV-GS-Sapphire LEU2	KWY8913, KWY9678, KWY10404	Delarue et al., 2018 (pLH497 Liam Holt Lab) Addgene # 116930
pBK549	CEN/URA3, carries MiniDs in ADE2 and hyperactive Ac transposase under GAL1 promoter	SATAY library	Michel et al., 2017
pKW4837	YCpIF2-GST-RIM15-S709A/S1094A/S1416A/S1463A/S1621A	KWY9473	Reinders et al., 1998
pKW349	pRS315 LEU2 AMP	KWY9893	This Study
pKW3082	pFA6a-TetR-kanMX6	KWY10368, KWY10372, KWY10374	This Study
pKW2763	pFA6a-TRP1	KWY8803	Longtine et al., 1998
pKW3355	pFA6a-KANmx	KWY8358, KWY9671	This Study
pKW4292	pFA6a-hphNT1	KWY9671	This Study

### Sheet: Table S3 Oligos
Name	Sequence	Sense	Gene	Used to generate	Name	Sequence	Sense	Used to check
CH3758	AGGCTGCGCTGAAGGAAAGGTTTGAGACAGAGTGACCAAACGGATCCCCGGGTTAATTAA	sense	cbp2Δ::KAN	KWY8358	CH1877	ATCTGCCCAGATGCGAAG	sense	ras2Δ::KAN, gpa2Δ::KAN, gpr1Δ::KAN
CH3759	GTATATATTTACATGCAATTTTTTCTTTTTCCAATTCATGGAATTCGAGCTCGTTTAAAC	antisense	cbp2Δ::KAN	KWY8358	CH3764	TAAGGCTGCGCTGAAGGAAA	sense	cbp2Δ::KAN
CH5025	TTGCTTTATTTTTTCTTTCTTTTTTCAACTTTTATTGCTCATAGAAGAACTAGATCTAAACGGATCCCCGGGTTAATTAA	sense	msn2Δ::HYG	KWY9671, KWY9678	CH3765	AGGCATACGACTTACAGATTTAGCT	antisense	cbp2Δ::KAN
CH5026	AGTCATTGAACAGAATTATCTTATGAAGAAAGATCTATCGAATTAAAAAAATGGGGTCTACATCGATGAATTCGAGCTCG	antisense	msn2Δ::HYG	KWY9671, KWY9678	CH5584	ATGCGTAATCAGGTCACCAT	antisense	gpr1Δ::KAN
CH5027	ATATTTAACGCCTTTATCAGTTCGGCTTTTTTTTCTTTTCTTCTTATTAAAAACAATATACGGATCCCCGGGTTAATTAA	sense	msn4Δ::KAN	KWY9671, KWY9678	CH5577	TTTCCGCATTCAAAAGCTCC	antisense	gpa2Δ::KAN
CH5028	TCCGAAAACTTGTCATACCGTAGCTTGTCTTGCTTTTATTTGCTTTTGACCTTATTTTTTGAATTCGAGCTCGTTTAAAC	antisense	msn4Δ::KAN	KWY9671, KWY9678	CH5587	GGGGCATGTGATACCAAGAC	antisense	ras2Δ::KAN
CH4165	TTCCCTTTCCTTTCTCTTGCCTCATTTGATAGAATAGATAAGCCCAGTAGAGGAAGACAGCGGATCCCCGGGTTAATTAA	sense	rim15Δ::TRP	KWY8803	CH4221	CTTGCCTCATTTGATAGAATAGATA	sense	rim15Δ::TRP
CH4166	TTTCAAGCAAAGTTTTTATTCAGTTATTTTTTTTAATTATCTTTATCTTAAAATTTATCAGAATTCGAGCTCGTTTAAAC	antisense	rim15Δ::TRP	KWY8803	CH4222	GGGAAAATCCATGATTATTCTCAGA	antisense	rim15Δ::TRP
CH5575	TGCTATCACAGCGAGCCTTATTGTTACAGCACAAATCACGCGTATTTTCAAGCAAATATCGACATGGAGGCCCAGAATAC	sense	gpa2Δ::KAN	KWY10368	CH1159	GGGAAGATCACAACAGTAGTAGC	sense	msn2Δ::HYG
CH5576	TAAAGGTGATAATAAAGGGGAGAAGAGGCATGCAGTTTTGTCTCTGTTTTAGCTGTGCATCAGTATAGCGACCAGCATTC	antisense	gpa2Δ::KAN	KWY10368	CH1160	TGACAGGCATATTGCACAGC	antisense	msn2Δ::HYG
CH5582	AAAAAAACGACAAACAAGTGATCCGAAGTGTGACGAATAAAGCAAACTCTCCAACTCAAAGACATGGAGGCCCAGAATAC	sense	gpr1Δ::KAN	KWY10372	CH1260	TTTCGCAACTGGTCAACAGG	sense	msn4Δ::KAN
CH5583	ACTTGTCAATTTGTATTACGTTCCTTACTTTCCATTTTCAAACATCGCGATACAAAAACTCAGTATAGCGACCAGCATTC	antisense	gpr1Δ::KAN	KWY10372	CH5033	CAAACACCAATGTTCATTTCATTCC	antisense	msn4Δ::KAN
CH5585	TACGGATAAAAAAACCAAGTTAACCGTTTTCGAATTGAAAGGAGATATACAGAAAAAAAAGACATGGAGGCCCAGAATAC	sense	ras2Δ::KAN	KWY10374, KWY10404
CH5586	CTCGTTTCAACTTTATAGAGTTCTTTTCGTCTTAGCGTTTCTACAACTATTTCCTTTTTACAGTATAGCGACCAGCATTC	antisense	ras2Δ::KAN	KWY10374, KWY10404
